# AlphaFold models of host-pathogen interactions elucidate the prevalence and structural modes of molecular mimicry

**DOI:** 10.1101/2025.06.04.657796

**Authors:** Delora Baptista, Lidia Gomez-Lucas, Jürgen Jänes, Nevan J. Krogan, Maria João Amorim, Ylva Ivarsson, Pedro Beltrao

## Abstract

Pathogens exploit host cellular machinery through protein-protein interactions (PPIs), often using molecular mimicry to hijack host cellular processes. While there have been thousands of host-pathogen PPIs determined to date, the lack of structural information for these impedes the study of the prevalence of molecular mimicry and convergent evolution of protein interaction interfaces. To address this, we benchmarked AlphaFold2 and 3 for prediction of structures of host-pathogen interactions observing that accurate models can be retrieved when ranking by modelling confidence, despite an overall low performance. We predicted structures for 6,782 pathogen-human PPIs yielding 803 models of higher confidence. Most pathogen proteins interacting with a common human protein are predicted to do so via the same interface, suggesting a high degree of convergent evolution of protein interaction interfaces. When comparing structural models from host-pathogen and host-host interactions, we observe that a majority of pathogen proteins are predicted to target existing human PPI interfaces. We categorized instances of mimicry into different modes, occurring at different frequencies: 1) via the same domain family (least common); 2) via a similar structural motif; and 3) via a similar linear motif (most common). We selected examples of linear motif interactions for binding assay testing, confirming 8 out of 12 predicted interfaces, including 3 viral linear motif interactions. This validates AlphaFold’s ability to model some host-pathogen interactions and the mechanisms underlying molecular mimicry. This work showcases the value of large-scale structural modelling to study convergent evolution of host-pathogen interactions and how molecular mimicry may contribute to infection or host defense.
