## Supplementary material for "AlphaFold models of host-pathogen interactions elucidate the prevalence and structural modes of molecular mimicry": SuppTables: Table_S10.csv

bait	interactor1	interactor2	jaccard_index	ialign8_itmscore	ialign8_rmsd	interactor1_origin	interactor2_origin
Q86TU7	CVB3-2A	CVB3-P2	0.6229508196721312	0.70661	0.89	pathogen	pathogen
Q05086	P06931	P06462	0.5945945945945945	0.54344	3.25	pathogen	pathogen
Q05086	P06931	P06463	0.7162162162162162	0.58182	2.86	pathogen	pathogen
Q05086	P06931	P03126	0.704225352112676	0.56823	3.19	pathogen	pathogen
Q05086	P06931	P04019	0.5866666666666667	0.54469	3.08	pathogen	pathogen
Q05086	P06931	HPV-31-E6	0.5540540540540541	0.53863	3.11	pathogen	pathogen
Q05086	P06462	P06463	0.7936507936507937	0.74951	1.84	pathogen	pathogen
Q05086	P06462	P03126	0.8448275862068966	0.77339	1.77	pathogen	pathogen
Q05086	P06462	P04019	0.981132075471698	0.95204	0.46	pathogen	pathogen
Q05086	P06462	HPV-31-E6	0.8703703703703703	0.85291	1.09	pathogen	pathogen
Q05086	P06463	P03126	0.8412698412698413	0.78492	1.48	pathogen	pathogen
Q05086	P06463	P04019	0.8095238095238095	0.75481	1.78	pathogen	pathogen
Q05086	P06463	HPV-31-E6	0.746031746031746	0.75095	1.95	pathogen	pathogen
Q05086	P03126	P04019	0.8305084745762712	0.79079	1.58	pathogen	pathogen
Q05086	P03126	HPV-31-E6	0.7931034482758621	0.79182	1.68	pathogen	pathogen
Q05086	P04019	HPV-31-E6	0.8545454545454545	0.86728	1.17	pathogen	pathogen
P78406	KSHV-ORF10	SARS-CoV2-orf6	0.52	0.55306	1.59	pathogen	pathogen
P78406	KSHV-ORF10	SARS-CoV1-orf6	0.8	0.77567	1.45	pathogen	pathogen
P78406	SARS-CoV2-orf6	SARS-CoV1-orf6	0.6621621621621622	0.70199	0.92	pathogen	pathogen
P36873	KSHV-ORF23	HCV-NS5B	0.0167597765363128	0.37369	3.84	pathogen	pathogen
P63151	KSHV-ORF2	MERS-nsp14	0.0	0.30756	3.86	pathogen	pathogen
P63151	KSHV-ORF2	Chlamydia-CT383b-156-243	0.3813559322033898	0.41126	2.36	pathogen	pathogen
P63151	KSHV-ORF2	HPV-31-E6	0.6623376623376623	0.60152	2.61	pathogen	pathogen
P63151	MERS-nsp14	Chlamydia-CT383b-156-243	0.1970802919708029	0.30002	3.85	pathogen	pathogen
P63151	MERS-nsp14	HPV-31-E6	0.0238095238095238	0.34341	3.72	pathogen	pathogen
P63151	Chlamydia-CT383b-156-243	HPV-31-E6	0.4274193548387096	0.46371	2.4	pathogen	pathogen
Q9Y224	CVB3-2A	Mtb-Lpqn	0.0	0.36547	4.08	pathogen	pathogen
O60684	P03466	Q1HVF7	0.4144144144144144	0.44372	2.82	pathogen	pathogen
O60684	P03466	P03211	0.3371647509578543	0.38661	2.8	pathogen	pathogen
O60684	P03466	Ebola-VP24	0.1832061068702289	0.29746	3.55	pathogen	pathogen
O60684	P03466	KSHV-ORF17	0.3497757847533632	0.37632	2.78	pathogen	pathogen
O60684	P03466	MERS-orf4b	0.2966507177033493	0.36182	2.36	pathogen	pathogen
O60684	Q1HVF7	P03211	0.6902985074626866	0.61747	2.46	pathogen	pathogen
O60684	Q1HVF7	Ebola-VP24	0.1021276595744681	0.24148	3.61	pathogen	pathogen
O60684	Q1HVF7	KSHV-ORF17	0.6330645161290323	0.54583	2.62	pathogen	pathogen
O60684	Q1HVF7	MERS-orf4b	0.5306122448979591	0.49016	2.4	pathogen	pathogen
O60684	P03211	Ebola-VP24	0.1052631578947368	0.25932	3.3	pathogen	pathogen
O60684	P03211	KSHV-ORF17	0.6058394160583942	0.54135	2.95	pathogen	pathogen
O60684	P03211	MERS-orf4b	0.5073529411764706	0.49714	2.74	pathogen	pathogen
O60684	Ebola-VP24	KSHV-ORF17	0.0512820512820513	0.22052	3.61	pathogen	pathogen
O60684	Ebola-VP24	MERS-orf4b	0.0093457943925233	0.23991	3.78	pathogen	pathogen
O60684	KSHV-ORF17	MERS-orf4b	0.6233183856502242	0.54253	2.37	pathogen	pathogen
Q66LE6	KSHV-ORF2	Chlamydia-CT383b-156-243	0.4791666666666666	0.43549	2.36	pathogen	pathogen
P52294	P03466	P03211	0.3795918367346939	0.43602	2.37	pathogen	pathogen
P52294	P03466	Ebola-VP24	0.1538461538461538	0.30699	3.32	pathogen	pathogen
P52294	P03466	KSHV-ORF17	0.5602094240837696	0.44925	2.83	pathogen	pathogen
P52294	P03466	MERS-orf4b	0.3939393939393939	0.43886	2.55	pathogen	pathogen
P52294	P03211	Ebola-VP24	0.0123966942148759	0.28596	3.51	pathogen	pathogen
P52294	P03211	KSHV-ORF17	0.392	0.39568	2.53	pathogen	pathogen
P52294	P03211	MERS-orf4b	0.5435684647302905	0.56835	2.61	pathogen	pathogen
P52294	Ebola-VP24	KSHV-ORF17	0.0962566844919786	0.24587	3.72	pathogen	pathogen
P52294	Ebola-VP24	MERS-orf4b	0.0269058295964125	0.25447	4.43	pathogen	pathogen
P52294	KSHV-ORF17	MERS-orf4b	0.4372294372294372	0.41316	2.81	pathogen	pathogen
P62330	SARS-CoV1-nsp15	SARS-CoV2-nsp15	0.9090909090909092	0.94092	0.53	pathogen	pathogen
P62330	SARS-CoV1-nsp15	MERS-nsp15	0.935483870967742	0.91553	0.56	pathogen	pathogen
P62330	SARS-CoV2-nsp15	MERS-nsp15	0.9090909090909092	0.8654	1.41	pathogen	pathogen
P62136	P36313	Q1HVD3	0.3579545454545454	0.4254	1.16	pathogen	pathogen
P62136	P36313	KSHV-ORF23	0.3865030674846625	0.4577	1.1	pathogen	pathogen
P62136	Q1HVD3	KSHV-ORF23	0.7985074626865671	0.75196	1.74	pathogen	pathogen
A3KN83	MERS-nsp12	SARS-CoV1-nsp12	0.2804054054054054	0.43157	2.77	pathogen	pathogen
Q9Y4B6	P18045	P19508	0.6884057971014492	0.77481	1.95	pathogen	pathogen
Q9Y4B6	P18045	HIV-VPR	0.6050955414012739	0.69569	2.05	pathogen	pathogen
Q9Y4B6	P19508	HIV-VPR	0.5426829268292683	0.67685	1.88	pathogen	pathogen
O43324	IAV-M2-H1N1	IAV-M2-H5N1	0.9722222222222222	0.97205	0.23	pathogen	pathogen
P52948	MERS-orf6	KSHV-ORF10	0.0	0.23244	4.16	pathogen	pathogen
P52948	MERS-orf6	WNV-NS4b	0.0263157894736841	0.23013	3.32	pathogen	pathogen
P52948	KSHV-ORF10	WNV-NS4b	0.25	0.2551	3.44	pathogen	pathogen
P00387	MERS-nsp2	SARS-CoV1-nsp7	0.0	0.32702	3.79	pathogen	pathogen
Q96D09	HPV-31-E6	MERS-nsp2	0.2816091954022989	0.26514	4.21	pathogen	pathogen
Q7Z739	KSHV-ORF10	CVB3-2A	0.1287878787878787	0.39364	4.14	pathogen	pathogen
Q7Z739	KSHV-ORF10	Mtb-Lpqn	0.1666666666666666	0.37821	4.25	pathogen	pathogen
Q7Z739	CVB3-2A	Mtb-Lpqn	0.368	0.40212	3.69	pathogen	pathogen
Q9UPQ9	Mtb-Lpqn	MERS-nsp2	0.0617283950617284	0.23362	4.2	pathogen	pathogen
P04637	P04019	P03126	0.632183908045977	0.60884	2.56	pathogen	pathogen
P04637	P04019	P89055	0.5204081632653061	0.26983	3.82	pathogen	pathogen
P04637	P04019	P06463	0.4680851063829787	0.52762	2.73	pathogen	pathogen
P04637	P04019	Ebola-VP24	0.2808988764044944	0.32318	3.82	pathogen	pathogen
P04637	P03126	P89055	0.6372549019607843	0.27897	2.73	pathogen	pathogen
P04637	P03126	P06463	0.4444444444444444	0.56672	2.98	pathogen	pathogen
P04637	P03126	Ebola-VP24	0.2222222222222222	0.28456	3.81	pathogen	pathogen
P04637	P89055	P06463	0.4954128440366973	0.27928	4.06	pathogen	pathogen
P04637	P89055	Ebola-VP24	0.1779661016949152	0.26889	3.64	pathogen	pathogen
P04637	P06463	Ebola-VP24	0.1327433628318584	0.30296	3.89	pathogen	pathogen
Q9C0D3	SARS-CoV1-nsp11	SARS-CoV2-orf10	0.6416666666666666	0.7073	1.18	pathogen	pathogen
Q6Y7W6	SARS-CoV2-nsp2	SARS-CoV1-nsp2	0.3925233644859813	0.39651	2.57	pathogen	pathogen
Q6Y7W6	SARS-CoV2-nsp2	Mtb-Lpqn	0.2418300653594771	0.28163	4.09	pathogen	pathogen
Q6Y7W6	SARS-CoV1-nsp2	Mtb-Lpqn	0.1954887218045112	0.2511	3.75	pathogen	pathogen
Q96ER3	KSHV-ORF4	IAV-M2-H1N1	0.2880434782608695	0.36701	2.51	pathogen	pathogen
Q96ER3	KSHV-ORF4	IAV-M2-H5N1	0.2928176795580111	0.3633	2.97	pathogen	pathogen
Q96ER3	IAV-M2-H1N1	IAV-M2-H5N1	0.859504132231405	0.87064	1.23	pathogen	pathogen
Q9BQ70	HPV-31-E6	MERS-nsp2	0.5918367346938775	0.31351	3.79	pathogen	pathogen
Q8IUQ4	P69713	KSHV-ORF45	0.4060150375939849	0.4062	1.87	pathogen	pathogen
P61006	SARS-CoV1-nsp7	MERS-nsp7	0.90625	0.94886	0.22	pathogen	pathogen
P61006	SARS-CoV1-nsp7	CVB3-3D	0.6086956521739131	0.52571	2.53	pathogen	pathogen
P61006	MERS-nsp7	CVB3-3D	0.5434782608695652	0.48774	2.88	pathogen	pathogen
Q8IYB3	KSHV-ORF59	Mtb-Rv1827	0.547945205479452	0.44904	2.99	pathogen	pathogen
Q9H3P7	CVB3-3A	CVB3-3AB	0.8842105263157894	0.86888	1.26	pathogen	pathogen
Q8IWR1	MERS-nsp16	SARS-CoV2-orf3a	0.0	0.35712	3.82	pathogen	pathogen
Q9NP72	Q99IB8-PRO-0000045602	SARS-CoV2-nsp7	0.2796610169491526	0.361	2.52	pathogen	pathogen
Q9H7Z7	SARS-CoV1-nsp7	MERS-nsp7	0.7976190476190477	0.86601	1.05	pathogen	pathogen
O00629	HPV-31-L1	KSHV-ORF11	0.5028248587570621	0.54981	2.01	pathogen	pathogen
P51149	KSHV-ORF72	CVB3-3A	0.5217391304347826	0.39051	3.06	pathogen	pathogen
P51149	KSHV-ORF72	SARS-CoV2-nsp7	0.5652173913043479	0.45441	2.91	pathogen	pathogen
P51149	CVB3-3A	SARS-CoV2-nsp7	0.7209302325581395	0.53063	2.87	pathogen	pathogen
Q9UKJ3	WNV-NS5	ZIKVfp-NS5	0.3827160493827161	0.42358	2.94	pathogen	pathogen
O00505	Q1HVF7	HPV-31-L1	0.4337349397590361	0.45392	2.59	pathogen	pathogen
O00505	Q1HVF7	KSHV-ORF11	0.3076923076923077	0.37118	3.64	pathogen	pathogen
O00505	HPV-31-L1	KSHV-ORF11	0.4598930481283422	0.44579	2.02	pathogen	pathogen
P61586	A0A0F6B1Q8	SARS-CoV2-nsp7	0.537037037037037	0.4545	2.13	pathogen	pathogen
Q8IWR0	MERS-nsp12	Mtb-Rv3033	0.2307692307692307	0.22656	3.78	pathogen	pathogen
P98175	ZIKVfp-NS5	HPV-31-E2	0.0398009950248756	0.13434	3.43	pathogen	pathogen
Q92621	IAV-M2-H3N2	IAV-M2-H1N1	0.5944700460829493	0.7194	1.79	pathogen	pathogen
Q92621	IAV-M2-H3N2	IAV-M2-H5N1	0.7236180904522613	0.8062	1.8	pathogen	pathogen
Q92621	IAV-M2-H1N1	IAV-M2-H5N1	0.7107843137254901	0.80728	1.42	pathogen	pathogen
O60563	P18098	HIV-TAT	0.5912408759124088	0.68788	2.02	pathogen	pathogen
Q96EB6	DENV2-16681-NS3	IAV-PA-X-H5N1	0.072992700729927	0.22816	4.07	pathogen	pathogen
P14854	CVB3-3A	CVB3-3AB	0.9148936170212766	0.86057	1.44	pathogen	pathogen
Q12965	MERS-nsp13	SARS-CoV1-nsp13	0.6120689655172413	0.49828	3.01	pathogen	pathogen
P61981	Q51451	Chlamydia-CT006	0.6568627450980392	0.59513	1.89	pathogen	pathogen
Q92793	P03126	P04608	0.1027027027027026	0.29259	4.09	pathogen	pathogen
Q92793	P03126	KSHV-K9	0.0336134453781512	0.25334	3.9	pathogen	pathogen
Q92793	P04608	KSHV-K9	0.1150684931506849	0.23392	3.88	pathogen	pathogen
Q04917	Q51451	Chlamydia-CT006	0.6666666666666667	0.60619	1.97	pathogen	pathogen
Q09472	P03126	P04608	0.1368421052631578	0.28743	3.9	pathogen	pathogen
Q09472	P03126	KSHV-K9	0.015432098765432	0.23955	3.84	pathogen	pathogen
Q09472	P04608	KSHV-K9	0.1260744985673352	0.23713	3.98	pathogen	pathogen
Q99733	HCV-Core	WNV-Capsid	0.4369747899159664	0.36307	2.52	pathogen	pathogen
Q66GS9	SARS-CoV1-nsp13	MERS-nsp13	0.5423728813559322	0.66847	1.48	pathogen	pathogen
P30419	HIV-NEF	CVB3-P1	0.6742424242424243	0.58076	2.23	pathogen	pathogen
P06748	P0DOE7	Q98147	0.2578125	0.3413	4.03	pathogen	pathogen
P06748	P0DOE7	Mtb-Rv2074	0.2626262626262626	0.28298	4.15	pathogen	pathogen
P06748	Q98147	Mtb-Rv2074	0.2952380952380952	0.34669	3.51	pathogen	pathogen
Q9Y3T9	IAV-M2-H3N2	IAV-M2-H1N1	0.8172043010752688	0.80261	1.49	pathogen	pathogen
Q9Y4E8	ZIKVfp-NS5	WNV-NS5	0.1428571428571429	0.26838	4.28	pathogen	pathogen
Q8WTV0	P27958-PRO-0000037570	SARS-CoV1-nsp7	0.2627118644067796	0.36968	3.0	pathogen	pathogen
Q04724	CVB3-3C	MERS-nsp13	0.2686567164179104	0.25018	4.1	pathogen	pathogen
Q9UBS4	HIV-GP120	HIV-GP160	0.4651162790697675	0.39481	2.86	pathogen	pathogen
Q96IV0	MERS-nsp16	SARS-CoV2-orf8	0.1523809523809524	0.31433	4.06	pathogen	pathogen
P06400	P03129	P03255-2	0.233160621761658	0.32449	1.78	pathogen	pathogen
P06400	P03129	P04020	0.6814159292035398	0.61324	2.63	pathogen	pathogen
P06400	P03129	P06465	0.6551724137931034	0.61557	2.8	pathogen	pathogen
P06400	P03129	P03255	0.2571428571428571	0.35874	1.17	pathogen	pathogen
P06400	P03129	P06464	0.7647058823529411	0.77578	1.86	pathogen	pathogen
P06400	P03129	P06788	0.6454545454545455	0.62476	2.39	pathogen	pathogen
P06400	P03129	HPV-31-E7	0.4629629629629629	0.51804	1.67	pathogen	pathogen
P06400	P03255-2	P04020	0.2361809045226131	0.32489	1.85	pathogen	pathogen
P06400	P03255-2	P06465	0.2338308457711443	0.3142	2.0	pathogen	pathogen
P06400	P03255-2	P03255	0.7692307692307692	0.75969	0.65	pathogen	pathogen
P06400	P03255-2	P06464	0.2227979274611399	0.30737	2.33	pathogen	pathogen
P06400	P03255-2	P06788	0.2606382978723404	0.35694	1.94	pathogen	pathogen
P06400	P03255-2	HPV-31-E7	0.3291925465838509	0.40633	1.46	pathogen	pathogen
P06400	P04020	P06465	0.639344262295082	0.57484	2.48	pathogen	pathogen
P06400	P04020	P03255	0.2391304347826086	0.34569	1.38	pathogen	pathogen
P06400	P04020	P06464	0.7735849056603774	0.71441	2.19	pathogen	pathogen
P06400	P04020	P06788	0.7663551401869159	0.72785	2.33	pathogen	pathogen
P06400	P04020	HPV-31-E7	0.4434782608695652	0.48209	1.94	pathogen	pathogen
P06400	P06465	P03255	0.2568306010928961	0.35047	1.53	pathogen	pathogen
P06400	P06465	P06464	0.6379310344827587	0.59842	2.69	pathogen	pathogen
P06400	P06465	P06788	0.5655737704918034	0.55281	2.22	pathogen	pathogen
P06400	P06465	HPV-31-E7	0.4482758620689655	0.47398	1.95	pathogen	pathogen
P06400	P03255	P06464	0.2457142857142856	0.34636	1.79	pathogen	pathogen
P06400	P03255	P06788	0.2586206896551724	0.36652	1.88	pathogen	pathogen
P06400	P03255	HPV-31-E7	0.3706293706293706	0.46366	1.29	pathogen	pathogen
P06400	P06464	P06788	0.6728971962616823	0.61692	2.36	pathogen	pathogen
P06400	P06464	HPV-31-E7	0.4716981132075472	0.49784	2.06	pathogen	pathogen
P06400	P06788	HPV-31-E7	0.4672897196261683	0.5178	1.32	pathogen	pathogen
Q8IZ41	DENV2-16681-NS3	DENV2-16681-NS2B3	0.6714285714285715	0.70404	1.7	pathogen	pathogen
Q14152	ZIKVfp-NS5	HIV-POL	0.1684210526315789	0.18641	4.38	pathogen	pathogen
P07942	C5MBE7	IAV-PA-X-H5N1	0.147887323943662	0.23895	4.09	pathogen	pathogen
Q9Y2W1	KSHV-ORF21	CVB3-2A	0.0990099009900989	0.26983	3.86	pathogen	pathogen
Q9UBX5	P0C723	SARS-CoV2-nsp9	0.0071942446043165	0.24804	3.13	pathogen	pathogen
Q9C0C9	Chlamydia-CT383b-156-243	KSHV-ORF57	0.4406779661016949	0.5155	2.26	pathogen	pathogen
P28749	P03255	P06788	0.4096916299559471	0.48909	2.16	pathogen	pathogen
P28749	P03255	HPV-31-E7	0.3422222222222222	0.45764	2.62	pathogen	pathogen
P28749	P06788	HPV-31-E7	0.5639097744360902	0.57598	2.46	pathogen	pathogen
Q9HAU0	SARS-CoV1-nsp12	MERS-nsp12	0.3214285714285714	0.5415	2.75	pathogen	pathogen
Q04637	NP-705926	CVB3-2A	0.0	0.1842	3.79	pathogen	pathogen
A0A0U1RQC9	P03126	P06463	0.4177215189873418	0.59156	2.63	pathogen	pathogen
P01730	P04578-PRO-0000038427	P04578	0.8571428571428572	0.81612	1.06	pathogen	pathogen
P01730	P04578-PRO-0000038427	Q2N0S6	0.8409090909090909	0.79553	1.31	pathogen	pathogen
P01730	P04578-PRO-0000038427	Q1PHM6	0.8372093023255813	0.7963	1.47	pathogen	pathogen
P01730	P04578	Q2N0S6	0.926829268292683	0.96479	0.66	pathogen	pathogen
P01730	P04578	Q1PHM6	0.8333333333333334	0.9274	0.42	pathogen	pathogen
P01730	Q2N0S6	Q1PHM6	0.8181818181818181	0.90387	0.64	pathogen	pathogen
P18887	P03126	P06428	0.313953488372093	0.47559	3.27	pathogen	pathogen
P18887	P03126	P06929	0.4583333333333333	0.44079	3.42	pathogen	pathogen
P18887	P06428	P06929	0.2704402515723271	0.53212	3.26	pathogen	pathogen
P20226	A0A288CFT1	P03120	0.2523364485981308	0.27717	3.44	pathogen	pathogen
P52292	P03107	Q1HVF7	0.3709090909090908	0.3984	2.48	pathogen	pathogen
P52292	P03107	P03126	0.5324675324675325	0.54039	2.51	pathogen	pathogen
P52292	P03107	P03101	0.4536082474226804	0.52586	2.36	pathogen	pathogen
P52292	P03107	P03211	0.3636363636363636	0.37801	2.73	pathogen	pathogen
P52292	Q1HVF7	P03126	0.3855421686746988	0.41461	2.7	pathogen	pathogen
P52292	Q1HVF7	P03101	0.4923664122137404	0.48942	2.48	pathogen	pathogen
P52292	Q1HVF7	P03211	0.769811320754717	0.68011	1.84	pathogen	pathogen
P52292	P03126	P03101	0.4204545454545454	0.502	1.89	pathogen	pathogen
P52292	P03126	P03211	0.3781512605042016	0.37097	2.89	pathogen	pathogen
P52292	P03101	P03211	0.5080645161290323	0.49843	1.94	pathogen	pathogen
P55265	P14340-PRO-0000037965	Q99IB8-PRO-0000045599	0.2767857142857143	0.25664	4.46	pathogen	pathogen
P61077	P0CE12	Q99PZ6	0.3235294117647058	0.29123	3.25	pathogen	pathogen
P61086	P24830	Q99PZ6	0.4509803921568627	0.36932	3.27	pathogen	pathogen
P62937	Q99IB8-PRO-0000045602	Q72497	0.8333333333333334	0.6959	1.66	pathogen	pathogen
P63208-1	Q6TVJ2	Q6TVJ4	0.9583333333333334	0.68218	1.74	pathogen	pathogen
P63208-1	Q6TVJ2	Q6TVJ7	0.9054054054054054	0.54604	2.67	pathogen	pathogen
P63208-1	Q6TVJ2	Q6TVW2	0.9078947368421052	0.62003	2.86	pathogen	pathogen
P63208-1	Q6TVJ4	Q6TVJ7	0.8918918918918919	0.70375	2.0	pathogen	pathogen
P63208-1	Q6TVJ4	Q6TVW2	0.8701298701298701	0.53694	2.28	pathogen	pathogen
P63208-1	Q6TVJ7	Q6TVW2	0.8947368421052632	0.62982	2.3	pathogen	pathogen
P68036-1	Q8ZNR3	Q99PZ6	0.7931034482758621	0.49693	2.81	pathogen	pathogen
Q12959	P06463	P36799	0.425	0.46376	3.01	pathogen	pathogen
Q13651	P03180	P17150	0.8571428571428572	0.73967	1.25	pathogen	pathogen
Q14160	P03126	P06463	0.3567251461988304	0.44149	3.06	pathogen	pathogen
Q14318	O39474	Q9WMX2-PRO-0000037551	0.5662650602409638	0.52198	1.65	pathogen	pathogen
Q9UHV2	P03126	P04019	0.4144144144144144	0.50946	2.95	pathogen	pathogen
Q9UPQ7	P03126	P06463	0.6799999999999999	0.53206	3.04	pathogen	pathogen
O43791	P36778	P04015	0.8556701030927836	0.80559	1.28	pathogen	pathogen
O43791	P36778	Q77UU1	0.7843137254901961	0.78611	1.59	pathogen	pathogen
O43791	P04015	Q77UU1	0.8541666666666666	0.85715	1.56	pathogen	pathogen
Q9UI95	P18011	P14079	0.5950413223140496	0.57177	2.54	pathogen	pathogen
Q08999	P03129	P03255	0.2314049586776859	0.3485	1.63	pathogen	pathogen
Q00403	P03122	P03120	0.5714285714285714	0.51128	2.54	pathogen	pathogen
Q96QZ7	P03126	P06463	0.5024875621890548	0.59618	3.22	pathogen	pathogen
INTACT-EBI-4399559	Q6TQR6	Q8ZNG2	0.5921052631578947	0.36192	3.1	pathogen	pathogen
