## Supplementary material for "AlphaFold models of host-pathogen interactions elucidate the prevalence and structural modes of molecular mimicry": SuppTables: Table_S12.csv

bait	pathogen_protein	human_protein	jaccard_index	ialign8_itmscore	ialign8_rmsd	pathogen_interactor_avg_if_plddt	pathogen_most_frequent_ss	similarity_type	notes
P61586	A0A0F6B1Q8	O60610	0.639344262295082	0.54955	3.04	91.3509677419355	H	none
P20226	A0A288CFT1	Q6NT76	0.563106796116505	0.54909	2.82	78.5383333333333	H	none
P52298	CVB3-2A	Q9Y580	0.605263157894737	0.56188	2.68	70.8628205128205	E	none
Q92769	CVB3-2A	O00422	0.517857142857143	0.55815	2.75	87.1705405405405	E	different domain, similar structural motif	2 slightly overlapping beta-strands
Q92769	CVB3-2A	P06748	0.532258064516129	0.53789	2.78	87.1705405405405	E	none
P61006	CVB3-3D	Q9ULC3	0.622950819672131	0.56986	2.89	87.0308928571429	H	none
P61006	CVB3-3D	P35244	0.711538461538462	0.55038	3.3	87.0308928571429	H	none
P30419	CVB3-P1	Q9BR61	0.666666666666667	0.58538	2.34	45.5881052631579	-	linear
O14618	CVB3-VP2	P00441	0.731707317073171	0.56558	2.71	77.1931818181818	-	none
P42771	CVB3-VP4	P30279	0.676923076923077	0.61228	2.34	68.5653571428571	H	none
P48729	Chlamydia-CT005	A1A519-2	0.535947712418301	0.56079	2.58	53.7589855072464	H	none
P61981	Chlamydia-CT006	Q15843	0.744186046511628	0.70603	1.81	48.5838461538462	-	linear
P61981	Chlamydia-CT006	Q9BQ24	0.776470588235294	0.7012	1.72	48.5838461538462	-	none
Q04917	Chlamydia-CT006	Q6UUV7-3	0.700854700854701	0.69536	1.9	49.4693181818182	-	linear	Human interactor has a small helix though
Q04917	Chlamydia-CT006	Q9Y580	0.797872340425532	0.69352	2.39	49.4693181818182	-	linear
Q14192	Chlamydia-CT192	Q5T749	0.72	0.65044	2.21	57.4173563218391	-	linear	Disordered + beta-strand
Q71F23	Chlamydia-CT222-89-129	Q96EA4	0.486486486486487	0.53823	2.36	78.5648648648648	H	different domain, similar structural motif	Difficult to see because the shared protein doesn’t align well
Q9H3G5	Chlamydia-CT224-84-147	P00387-2	0.571428571428571	0.54485	2.31	60.7797142857143	H	none
Q15286	Chlamydia-CT229	B7ZAP0	0.695652173913044	0.5944	2.39	84.7054545454545	H	different domain, similar structural motif
P82650	Chlamydia-CT383b-156-243	Q9Y3D3	0.745454545454546	0.60089	2.47	56.5249056603774	H	different domain, similar structural motif	Overlapping beta-strands
Q66LE6	Chlamydia-CT383b-156-243	Q9NUC0	0.491071428571429	0.50316	2.25	33.1007692307692	T	none
Q9C0C9	Chlamydia-CT383b-156-243	Q96DX5	0.54950495049505	0.58471	2.71	33.1641538461538	-	linear
P61962	Chlamydia-CT618-1-214	Q5QP82	0.722772277227723	0.67367	2.76	47.7473015873016	H	different domain, similar structural motif	Slightly overlapping helices. Low plddt though
P61962	Chlamydia-CT618-1-214	O60573	0.761904761904762	0.6142	2.55	47.7473015873016	H	different domain, similar structural motif	Slightly overlapping helix. Low plddt though
P17655	Chlamydia-INCF-CHLTR-1-26	P20810-2	0.482142857142857	0.50135	2.2	47.37	-	linear
P04637	Ebola-VP24	P18754	0.6	0.53862	3.19	79.8723333333333	H	none
Q9BQ90	HBV-HBe	Q96FZ2	0.568965517241379	0.52585	2.73	75.952037037037	H	none
P67775	HBV-HBx	Q9BZI7	0.699115044247788	0.59338	2.76	40.6853846153846	-	linear	Very small overlapping linear region
Q9Y657	HBV-HBx	Q9BPZ2	0.370860927152318	0.52247	2.39	43.4456666666667	-	none
P17152	HBV-SHB	O15552	0.6875	0.51127	2.38	56.6657575757575	H	none
P55072	HCV-E2	Q5T124	0.672413793103448	0.57052	2.53	50.06625	E	different domain, similar structural motif	Difficult to see because the shared protein doesn’t align well, but there are 2 beta-strands interacting with the same part of the shared protein’s interface
P10599	HCV-NS5A	Q96D03	0.777777777777778	0.58716	2.4	69.9851724137931	-	none
Q9Y3D8	HCV-p7	Q16594	0.6	0.56568	2.07	85.2266666666667	H	linear	Small region though
O43852	HIV-GP120	Q08431	0.597402597402597	0.56389	3.36	71.1568181818182	E	none
O43852	HIV-GP120	P01033	0.711111111111111	0.5414	3.41	71.1568181818182	E	none
Q9Y4L1	HIV-GP120	P11021	0.555555555555556	0.51279	3.11	72.20368	E	none
P25786	HIV-GP160	Q8TAA3	0.830508474576271	0.56243	3.12	79.0862686567164	-	none
P55769	HIV-NC	O43172	0.551020408163265	0.50064	2.64	77.0502325581395	-	none
P30419	HIV-NEF	Q96NN9	0.718181818181818	0.6923	1.24	61.0120338983051	-	linear
O60232	HIV-PR	P49368	0.862745098039216	0.6163	2.48	72.2160465116279	E	none
Q13951	HIV-VIF	Q13761-2	0.644444444444444	0.50403	3.27	85.627397260274	E	none
Q15370	HIV-VIF	Q15369	0.830508474576271	0.59237	2.9	66.8697872340426	-	different domain, similar structural motif	Overlapping beta-strand
Q16531	HIV-VPR	Q5QP82	0.67283950617284	0.67691	2.33	46.3233823529412	H	none	Slightly overlapping helices. Low plddt though
Q9UHQ9	HIV-VPU	P00167	0.580246913580247	0.5864	2.34	66.2487179487179	H	none
Q9UHQ9	HIV-VPU	Q9Y2M2	0.666666666666667	0.5802	2.44	66.2487179487179	H	none
Q8TAF3	HPV-31-E1	Q5FBB7-6	0.554285714285714	0.5722	2.55	39.5709090909091	-	linear	Disordered + pathogen protein has a beta-strand
Q8TAF3	HPV-31-E1	Q5FBB7-3	0.581818181818182	0.57115	2.12	39.5709090909091	-	linear	Disordered + beta-strand
Q9UHV9	HPV-31-E2	Q9GZS3	0.633333333333333	0.51984	2.78	88.5213333333334	H	none
P63151	HPV-31-E6	Q9BTL4	0.7125	0.63422	2.12	73.0025490196078	H	different domain, similar structural motif	Slightly overlapping helix
P63151	HPV-31-E6	Q9BXL8	0.721518987341772	0.5958	1.9	73.0025490196078	H	different domain, similar structural motif	Pathogen helix overlapping 2 helices from the human interactor
Q7Z7L7	HPV-31-E7	O60888	0.666666666666667	0.72682	1.82	57.4146428571429	-	linear	Both have a very small helix in the middle of the disordered region
Q96CW1	HPV-31-E7	Q15669	0.681818181818182	0.57691	3.04	61.7868181818182	-	different domain, similar structural motif	Slightly overlapping beta-strands
O00505	HPV-31-L1	Q53H80	0.708333333333333	0.74981	1.66	75.8497014925373	-	linear
O00629	HPV-31-L1	P61978	0.728476821192053	0.76783	1.27	67.0576923076923	-	linear
O94826	HPV-31-L2	Q99595	0.694980694980695	0.68185	2.04	28.1631451612903	-	linear
O94826	HPV-31-L2	Q9BZR8	0.70703125	0.61887	2.52	28.1631451612903	-	linear
Q15036	HPV-31-L2	P31273	0.59504132231405	0.56892	2.05	50.4061818181818	-	linear	Disordered + beta-strand
O43324	IAV-M2-H1N1	P07814	0.622222222222222	0.51565	3.14	82.9225806451613	H	none
Q92621	IAV-M2-H1N1	Q8N1F7	0.486381322957199	0.58146	2.38	35.7484946236559	H	different domain, similar structural motif	Overlapping helix. Low plddt though
Q96ER3	IAV-M2-H1N1	P54821	0.462857142857143	0.58105	1.94	43.9710526315789	H	different domain, similar structural motif	Overlapping helix. Low plddt though
Q96ER3	IAV-M2-H1N1	Q86VU5	0.528571428571429	0.55835	2.11	43.9710526315789	H	linear
Q92621	IAV-M2-H3N2	Q8N1F7	0.540983606557377	0.61275	2.57	41.9891463414634	H	different domain, similar structural motif	Overlapping helix. Low plddt though
O43324	IAV-M2-H5N1	P07814	0.636363636363636	0.51722	3.16	83.1038709677419	H	none
O95347	IAV-M2-H5N1	O60216	0.653225806451613	0.62693	2.48	48.2983783783784	H	none
O95347	IAV-M2-H5N1	Q15003	0.717741935483871	0.60165	2.46	48.2983783783784	H	none
P07384	IAV-M2-H5N1	Q8TCZ2-2	0.708609271523179	0.73645	1.86	40.6141666666667	-	linear
P09913	IAV-M2-H5N1	Q6ZRY4	0.461956521739131	0.57854	2.47	49.8050909090909	H	none
Q8WUM0	IAV-M2-H5N1	P57740	0.473684210526316	0.5149	2.69	54.588085106383	H	different domain, similar structural motif	Partially overlapping helix
Q92621	IAV-M2-H5N1	Q8N1F7	0.528225806451613	0.62307	2.33	35.96875	H	different domain, similar structural motif	Overlapping helix. Low plddt though
Q969Z0	IAV-M2-H5N1	Q8TBP5	0.61864406779661	0.57121	2.55	44.2585454545455	-	different domain, similar structural motif	A helix in a similar position. Low plddt though
Q96ER3	IAV-M2-H5N1	P54821	0.47953216374269	0.60461	1.81	49.2532692307692	H	different domain, similar structural motif	Low plddt though
Q96ER3	IAV-M2-H5N1	Q86VU5	0.551470588235294	0.56396	2.14	49.2532692307692	H	linear
P07478	KSHV-K10	Q01518	0.716814159292035	0.61219	2.36	44.754	-	linear
P01891	KSHV-K1	P43358	0.732484076433121	0.67244	2.49	69.3247222222222	-	linear
Q15293	KSHV-K1	Q13103	0.475308641975309	0.59713	2.9	78.5436363636364	E	none
Q15293	KSHV-K1	P01033	0.583941605839416	0.51926	3.3	78.5436363636364	E	none
P27824	KSHV-K2	Q96AG4	0.806451612903226	0.595	3.07	81.31875	H	none
O96000	KSHV-K8-1	Q9NX14	0.596330275229358	0.54671	1.94	36.5510975609756	H	different domain, similar structural motif	Overlapping helix. Low plddt though
Q9Y3E2	KSHV-ORF10	O75439	0.704918032786885	0.6076	2.81	82.3468518518519	E	different domain, similar structural motif	2 slightly overlapping beta-strands
O00505	KSHV-ORF11	P78317	0.439153439153439	0.50441	2.61	58.8615384615385	-	linear
O00629	KSHV-ORF11	Q8IXQ3	0.578378378378378	0.61553	1.94	55.6318421052632	-	linear
Q13618	KSHV-ORF16	Q53SE7	0.589285714285714	0.55525	2.63	80.1348837209302	H	different domain, similar structural motif	Slightly overlapping helices
O60684	KSHV-ORF17	O00358	0.609649122807018	0.53746	2.01	61.3324822695036	-	linear
Q8IUR7	KSHV-ORF21	Q13227	0.526785714285714	0.54016	2.17	63.3586554621849	-	linear
P36873	KSHV-ORF23	O95685	0.744525547445256	0.70207	1.41	66.1146987951808	-	linear	Disordered + beta-strand + small helices
P62136	KSHV-ORF23	O95685	0.807692307692308	0.77931	1.28	71.9090909090909	-	linear
P62140	KSHV-ORF23	O95685	0.75187969924812	0.70924	1.68	69.1569047619048	-	linear	Disordered + beta-strand + small helices
P62140	KSHV-ORF23	Q9UQK1	0.76	0.70278	1.49	69.1569047619048	-	linear	Disordered + beta-strand + small helices
P53701	KSHV-ORF28	Q9BUL5-2	0.442953020134228	0.51902	1.88	53.204693877551	-	different domain, similar structural motif
P53701	KSHV-ORF28	Q9UH62	0.5234375	0.50908	2.47	53.204693877551	-	none
P63151	KSHV-ORF2	Q5VY09	0.675324675324675	0.58937	2.8	84.8532786885246	-	none
P63151	KSHV-ORF2	Q14140	0.753623188405797	0.57233	2.69	84.8532786885246	-	none
Q66LE6	KSHV-ORF2	Q5VY09	0.712328767123288	0.60449	2.63	84.7771666666667	-	none
Q66LE6	KSHV-ORF2	Q9BXL8	0.787878787878788	0.55868	2.48	84.7771666666667	-	none
P28482	KSHV-ORF45	Q16829-2	0.668604651162791	0.62735	2.66	34.362641509434	-	linear
P28482	KSHV-ORF45	P06241	0.681528662420382	0.58084	2.6	34.362641509434	-	linear
Q8IUQ4	KSHV-ORF45	Q9UHB7-2	0.637096774193548	0.60188	2.41	42.6402631578947	-	linear	Disordered + beta-strand
Q8IUQ4	KSHV-ORF45	Q15078	0.672413793103448	0.56855	2.37	42.6402631578947	-	linear	Disordered + beta-strand
Q8NB46	KSHV-ORF48	Q9UQC2	0.509485094850949	0.52906	2.57	57.2546376811594	-	linear
Q9Y5L0	KSHV-ORF4	Q16630	0.393220338983051	0.50448	2.64	57.1219047619048	-	none
Q16543	KSHV-ORF71	Q14894	0.65	0.53858	2.82	90.3969230769231	H	none
P24941	KSHV-ORF72	P30279	0.891566265060241	0.91624	0.86	85.9892941176471	H	same domain family	ORF72 is a viral cyclin homolog and the human interactor is a cyclin
P46527	KSHV-ORF72	P24385	0.8	0.83087	1.65	94.4519047619048	H	same domain family	ORF72 is a viral cyclin homolog and the human interactor is a cyclin
P46527	KSHV-ORF72	P30279	0.8	0.78546	1.56	94.4519047619048	H	same domain family	ORF72 is a viral cyclin homolog and the human interactor is a cyclin
Q00526	KSHV-ORF72	P30281	0.777777777777778	0.88778	0.83	86.6324418604651	H	same domain family	ORF72 is a viral cyclin homolog and the human interactor is a cyclin
Q00526	KSHV-ORF72	P24864	0.85	0.79415	2.02	86.6324418604651	H	same domain family	ORF72 is a viral cyclin homolog and the human interactor is a cyclin
Q00535	KSHV-ORF72	P24385	0.825	0.77767	1.79	82.4425301204819	H	same domain family	ORF72 is a viral cyclin homolog and the human interactor is a cyclin
P62330	MERS-nsp15	Q8NC96	0.789473684210526	0.63168	2.84	85.0894871794872	E	none
P61006	MERS-nsp7	O75477	0.675	0.53978	2.82	83.999696969697	H	none
Q9GZL7	MERS-nsp8	Q8TEA1	0.590909090909091	0.61372	2.03	54.1019512195122	H	none
Q9GZL7	MERS-nsp8	Q07020	0.645161290322581	0.59435	2.27	54.1019512195122	H	none
O15131	MERS-orf4b	O43148	0.549295774647887	0.61477	2.09	65.7719834710744	-	linear
O15131	MERS-orf4b	P39687	0.569148936170213	0.5075	2.96	65.7719834710744	-	linear
O60684	MERS-orf4b	P83916	0.571428571428571	0.5877	2.22	67.3157272727273	-	linear
O60684	MERS-orf4b	O00358	0.628019323671498	0.54687	2.17	67.3157272727273	-	linear
P52294	MERS-orf4b	P61978	0.486842105263158	0.55901	2.03	69.1297692307692	-	linear
P52294	MERS-orf4b	Q9NX58	0.611814345991561	0.50049	2.21	69.1297692307692	-	linear
P49366	Mtb-Rv1906c	P63241-2	0.535714285714286	0.56004	2.13	71.8305555555555	H	different domain, similar structural motif	Slightly overlapping beta-strands
P54136	Mtb-Rv2469c	P16435	0.441860465116279	0.50494	2.59	69.4	-	none
Q16881	Mtb-Trxa	P10599	0.655172413793103	0.87859	0.69	94.2885185185186	H	same domain family	Both interactors belong to the Thioredoxin family
P51681	O54081	Q99731	0.696078431372549	0.54857	3.11	88.6598387096774	E	none
P52292	P03101	O96017	0.659574468085106	0.69786	1.92	54.6511904761905	-	linear
P52292	P03101	P83916	0.706185567010309	0.69702	1.89	54.6511904761905	-	linear
P52292	P03107	O95983	0.593023255813953	0.5983	2.37	51.1081355932204	-	linear
P52292	P03107	P51553	0.606060606060606	0.56837	2.56	51.1081355932204	-	linear
Q00403	P03120	Q96CB8	0.606060606060606	0.54571	2.55	85.3118918918919	H	none
Q00403	P03122	P62380	0.637931034482759	0.54905	2.08	92.2265789473684	H	none
P52292	P03126	Q9H8W3	0.578125	0.61806	2.2	86.0783673469388	-	linear
P52292	P03126	Q9HAN9	0.622047244094488	0.57709	2.06	86.0783673469388	-	linear
Q14257	P03126	P20718	0.620689655172414	0.55806	3.12	75.4103614457832	H	none
Q13651	P03180	P22301	0.790697674418605	0.78058	0.9	92.4912121212121	H	same domain family	Both interactors belong to the Interleukin-10/19/20/24/26 family
O60684	P03211	O43148	0.543165467625899	0.57467	1.91	35.7004273504273	-	linear
O60684	P03211	O00358	0.614785992217899	0.54664	2.35	35.7004273504273	-	linear
P52292	P03211	Q13573	0.635593220338983	0.60045	1.8	34.3258928571429	-	linear
P52292	P03211	Q9UK53	0.63921568627451	0.59535	2.45	34.3258928571429	-	linear
P52294	P03211	P61978	0.666666666666667	0.64793	1.6	45.3857281553398	-	linear
Q9BQA1	P03418	P62857	0.527777777777778	0.51893	2.68	90.840487804878	H	none
O60684	P03466	Q16594	0.558441558441559	0.54299	2.3	73.217868852459	H	linear
P52294	P03466	Q9UKX7	0.445887445887446	0.5285	2	72.7197590361446	H	linear	Both have a small linear region in the same position with ‘KR’ residues
P52294	P03466	Q86YP4	0.469072164948454	0.50318	2.09	72.7197590361446	H	none
P11142	P03485	Q9H2H8	0.597701149425287	0.57695	2.7	81.3382926829269	H	none
P01857	P04488	P19474	0.614035087719298	0.54178	2.84	94.6051063829787	E	none
P01857	P04488	P19320	0.618181818181818	0.50519	3.05	94.6051063829787	E	none
P01730	P04578-PRO-0000038427	P42081	0.617021276595745	0.51458	2.67	87.0686666666667	-	none
P01730	P04578	P42081	0.608695652173913	0.54615	2.96	84.8510204081633	-	none
P84022	P06930	Q13485	0.510638297872341	0.52664	2.95	89.1002127659575	H	none
Q16762	P0A6F9	O75396	0.5	0.53559	1.66	90.76125	E	none
O15525	P0C746	O60675	0.854545454545455	0.8384	0.55	87.6764814814815	H	same domain family	The pathogen protein belongs to the HTLV-1 basic zipper factor family and the human interactor has a bZIP domain
P05412	P0C746	P17535	0.75	0.79853	1.26	86.9368253968253	H	same domain family	The pathogen protein belongs to the HTLV-1 basic zipper factor family and the human interactor has a bZIP domain
P05412	P0C746	Q15007	0.816901408450704	0.78611	1.28	86.9368253968253	H	different domain, similar structural motif
P23528	P0DOE7	Q7L2J0	0.682926829268293	0.50411	3.02	88.33	E	none
Q6ZVK8	P14079	Q8TBN0	0.615384615384615	0.55082	2.83	29.2961363636364	-	none
Q9UI95	P14079	Q6MZQ0	0.8	0.6695	1.96	41.7760317460318	-	linear	The pathogen protein has a beta-strand in the middle of the disordered region
Q9UI95	P14079	Q6P5R6	0.804597701149425	0.66946	2.15	41.7760317460318	-	linear	Overlap is small. The pathogen protein has a beta-strand + disordered region overlapping a disordered region in the human interactor
Q13651	P17150	P22301	0.840909090909091	0.81256	1.47	90.8550980392157	H	same domain family	Both interactors belong to the Interleukin-10/19/20/24/26 family
Q9UI95	P18011	P40937	0.712	0.67047	2.5	33.5872368421053	H	linear
P61956	P19893	Q8N2W9	0.72463768115942	0.54537	2.36	68.40225	-	linear
P61956	P19893	Q9P0U3-2	0.74025974025974	0.52422	2.32	68.40225	-	linear	The human interactor has a beta-strand in the very small region that overlaps with pathogen interface
P61086	P24830	Q12834	0.711111111111111	0.51943	3.03	64.7962790697675	H	none
P62136	P36313	O75807	0.691729323308271	0.74399	1.2	70.6288	-	same domain family	Both interactors belong to the Protein Phosphatase 1 Regulatory Subunit 15 family
O43521	P68451	Q07817	0.653061224489796	0.60147	2.53	85.2961538461538	H	same domain family	Both interactors belong to the Bcl-2-like superfamily. Difficult to see because the shared protein is not well aligned
Q9Y297	P69700	O43900	0.705882352941176	0.66641	1.69	64.2153846153846	H	linear	Small overlapping linear region (a loop), both have “SG” residues
Q8IUQ4	P69713	Q96MG2	0.818181818181818	0.65669	1.36	34.8407042253521	-	linear	Beta-strand + disordered region in both
P62136	Q1HVD3	O95685	0.784172661870504	0.71843	1.77	78.3444776119403	-	linear	Disordered regions + beta-strand + small helices
O00505	Q1HVF7	Q9H8W3	0.538461538461538	0.58152	2.76	38.1832089552239	-	linear
O60684	Q1HVF7	P83916	0.608888888888889	0.61742	2.03	43.9379090909091	-	linear
O60684	Q1HVF7	O00358	0.637931034482759	0.54397	2.02	43.9379090909091	-	linear
P52292	Q1HVF7	Q9UK53	0.647727272727273	0.57701	2.72	32.1336296296296	-	linear
P01730	Q1PHM6	P42081	0.704545454545455	0.56462	2.72	80.614081632653	-	none
P01730	Q2N0S6	P42081	0.604166666666667	0.54565	2.92	85.375	-	none
P27348	Q51451	Q92791	0.743119266055046	0.66642	2.71	86.4339705882353	E	linear	Small overlapping linear region with a small helix in the middle
P31946	Q51451	Q9H6H4	0.705882352941176	0.61451	1.98	87.3125373134328	E	linear	Very small overlapping disordered region near the interface
P31947	Q51451	O95067	0.666666666666667	0.60942	2.33	88.0039705882353	E	linear	Very small overlapping linear region
P31947	Q51451	P38159	0.688524590163934	0.60239	2.34	88.0039705882353	E	linear	Very small overlapping linear region
P61981	Q51451	P02768	0.778761061946903	0.6659	2.43	86.2882352941176	E	linear	Very small overlapping linear region & pathogen protein has a small helix in the middle of it
P62258	Q51451	Q86Z20	0.677966101694915	0.63894	2.28	84.6585915492958	E	linear	Very small overlapping region
P62258	Q51451	Q9H4E5	0.711711711711712	0.61483	2.01	84.6585915492958	E	linear	Very small overlapping region
P63104	Q51451	F8W912	0.715686274509804	0.65582	2.55	86.1767647058824	E	linear	Small overlapping region
P63104	Q51451	O00273	0.747747747747748	0.6528	2.74	86.1767647058824	E	linear	Small overlapping region
Q04917	Q51451	Q6NUK4	0.685185185185185	0.63973	2.11	93.7528813559322	E	linear	Very small overlapping region
Q04917	Q51451	Q2TAL5-2	0.729166666666667	0.60922	2.52	93.7528813559322	E	linear	Very small overlapping region
P51151	Q56061	Q969F9	0.513888888888889	0.5548	2.93	92.6885294117647	H	none
P51151	Q56061	Q96LT7	0.566037735849057	0.53839	2.74	92.6885294117647	H	none
P62937	Q72497	P62750	0.76	0.68182	2.26	86.858125	-	none
P37235	Q7DB77	Q9Y2E6-2	0.803030303030303	0.63303	2.44	41.2214173228346	H	different domain, similar structural motif	Low plddt though
Q9UM19	Q7DB77	Q7Z3H0-1	0.764285714285714	0.5781	2.83	45.9934959349594	H	different domain, similar structural motif	Low plddt though
P49802	Q83D60	Q6MZT1	0.512	0.51267	3.35	41.5163492063492	H	none
P01375	Q8UYL3	P20333	0.731707317073171	0.79441	1.2	95.7805	E	same domain family	Both interactors belong to the TNF and chemokine receptor-like family
P63000	Q98PK8	Q9H1J7	0.69811320754717	0.55333	3.21	72.9810204081633	H	different domain, similar structural motif	Slightly overlapping helices
P63000	Q98PK8	P31150	0.808510638297872	0.52483	3.19	72.9810204081633	H	none
P62937	Q99IB8-PRO-0000045602	P62750	0.727272727272727	0.64324	2.35	64.1921951219512	-	none
P62937	Q99IB8-PRO-0000045602	P09960	0.80327868852459	0.63427	2.6	64.1921951219512	-	none
Q9NP72	Q99IB8-PRO-0000045602	P78317	0.698412698412698	0.65526	2.2	55.0917808219178	-	linear
O14933	Q99PZ6	Q9H4P4	0.931034482758621	0.58262	2.68	89.4951063829787	E	none
P51965	Q99PZ6	P62877	0.736842105263158	0.54756	2.81	95.7940540540541	E	none
P61077	Q99PZ6	Q96BQ3	0.705882352941176	0.54805	2.88	92.8994285714286	H	none
P61077	Q99PZ6	Q9H4P4	0.75	0.54449	2.56	92.8994285714286	H	none
P61086	Q99PZ6	Q99942	0.64	0.56207	2.69	88.8597435897436	E	none
P61086	Q99PZ6	E9PJD7	0.717948717948718	0.53026	3.1	88.8597435897436	E	none
Q96LR5	Q99PZ6	Q9UBF6	0.742857142857143	0.58146	2.71	95.7138888888889	E	none
P0C0S8	Q9DUM3	O60814	0.728155339805825	0.52987	2.74	36.4797826086957	-	linear
P0C0S8	Q9DUM3	O75367	0.768518518518519	0.50877	2.74	36.4797826086957	-	none
P60709	Q9WMX2-PRO-0000037551	Q6IBS0	0.598639455782313	0.50767	3.13	42.0513076923077	-	none
Q14318	Q9WMX2-PRO-0000037551	Q9UBS0	0.556213017751479	0.55187	2.57	38.2896052631579	-	linear	Small overlapping region
Q9H7B4	Q9WMX2-PRO-0000037551	O15541	0.544303797468354	0.60395	2.36	46.7397	-	linear	Very small overlapping region
Q6Q0C0	SARS-CoV1-nsp10	Q96CD0	0.552941176470588	0.53128	2.72	82.9721621621622	-	linear	Both interactors have a less structured region in the same position near the interface. Difficult to see because the shared chain doesn’t align well
Q92624	SARS-CoV1-nsp11	A4FTV9	0.611650485436893	0.74849	1.78	31.29	-	linear
Q92624	SARS-CoV1-nsp11	O75891-4	0.616822429906542	0.72214	1.72	31.29	-	linear
Q9C0D3	SARS-CoV1-nsp11	Q86X59	0.644628099173554	0.73242	1.11	53.1142857142857	-	linear
P62330	SARS-CoV1-nsp15	Q8NC96	0.743589743589744	0.63725	2.49	92.5048717948718	E	none
P62330	SARS-CoV1-nsp15	Q9NVZ3	0.769230769230769	0.63497	2.59	92.5048717948718	E	none
P61006	SARS-CoV1-nsp7	O75477	0.666666666666667	0.55138	3.01	86.1165625	H	none
Q9H7Z7	SARS-CoV1-nsp7	Q6UWI4	0.551401869158879	0.51858	2.19	65.6088235294118	H	none
Q9NVA1	SARS-CoV1-orf8a	P14927	0.546511627906977	0.5211	1.87	47.2847368421053	H	different domain, similar structural motif	Partially overlapping helix
O95295	SARS-CoV1-orf9c	Q5JTB6	0.822222222222222	0.74874	1.67	70.93171875	H	different domain, similar structural motif
O95295	SARS-CoV1-orf9c	Q2T9L4	0.857142857142857	0.70371	1.43	70.93171875	H	different domain, similar structural motif
P61964	SARS-CoV2-N	Q86U42-2	0.724409448818898	0.6794	2.17	60.4198148148148	E	none
P61964	SARS-CoV2-N	P09016	0.739837398373984	0.67556	2.29	60.4198148148148	E	none
P62330	SARS-CoV2-nsp15	Q8NC96	0.775	0.64218	2.61	91.8475	E	none
P62330	SARS-CoV2-nsp15	Q9NVZ3	0.8	0.64037	2.52	91.8475	E	none
P51148	SARS-CoV2-nsp7	Q9Y689	0.78125	0.55704	2.32	89.4820588235294	H	none
P51149	SARS-CoV2-nsp7	Q9H1Y0	0.603448275862069	0.5377	3.2	78.0297674418605	H	none
P61019	SARS-CoV2-nsp7	Q8IWE2	0.631578947368421	0.61393	2.72	76.9348837209302	H	different domain, similar structural motif	Slightly overlapping helices
P61019	SARS-CoV2-nsp7	Q9Y689	0.727272727272727	0.59745	2.03	76.9348837209302	H	different domain, similar structural motif
P61106	SARS-CoV2-nsp7	Q8NEG0	0.491228070175439	0.51166	2.65	88.6096875	H	none
P61586	SARS-CoV2-nsp7	Q9Y4F9-2	0.707317073170732	0.52651	2.45	83.8482051282051	H	different domain, similar structural motif
Q9NP72	SARS-CoV2-nsp7	Q9H082	0.557377049180328	0.50838	2.81	78.62325	H	none
Q9C0D3	SARS-CoV2-orf10	Q86X59	0.838709677419355	0.82441	1.39	39.9305405405406	H	linear
Q99470	SARS-CoV2-orf8	Q9UBS4	0.648148148148148	0.55882	2.6	71.563125	E	none
Q5BJF2	SARS-CoV2-orf9c	Q9UBD6	0.611111111111111	0.51712	2.55	64.8841935483871	H	none
P41223	ZIKVfp-NS5	O75400	0.702702702702703	0.57762	2.74	88.7829824561403	H	none
