## Supplementary material for "AlphaFold models of host-pathogen interactions elucidate the prevalence and structural modes of molecular mimicry": SuppTables: Table_S13.csv

bait	pathogen_protein	human_protein	short_linear_motif	motif_seq_pathogen	motif_seq_human
O00505	HPV-31-L1	Q53H80	Bipartite nuclear localization signal R/K(X)10-12KRXK	KRSAPSASTTTPAKRKK	KRTLDFDPLLSPASPKRRR
O00505	KSHV-ORF11	P78317	Possible nuclear localization signal	RAFAVCSSKR	RKRRGGAINSRQAQKR
O00505	Q1HVF7	Q9H8W3	Monopartite nuclear localization signal K(K/R)X(K/R)	KRPR	KRRKRSRK
O00629	HPV-31-L1	P61978	Bipartite nuclear localization signal R/K(X)10-12KRXK	KRSAPSASTTTPAKRKK	KRPAEDMEEEQAFKRSR
O00629	KSHV-ORF11	Q8IXQ3	Possible nuclear localization signal	RAFAVCSSKR	RKRKIDAGTMAEPSASPSKRR
O15131	MERS-orf4b	P39687	Nuclear localization signal	RKRSHSPTKKLRYVKRR	KRKR
O15131	MERS-orf4b	O43148	Nuclear localization signal	RKRSHSPTKKLRYVKRR	KKRKLDPEIVPEEKDCGDAEGNSKKRKR
O60684	P03211	O00358	Nuclear localization signal K(K/R)X(K/R)	KRPR	RRKR
O60684	MERS-orf4b	O00358	Nuclear localization signal	RKRSHSPTKKLRYVKRR	RRRKR and LRRRKR
O60684	Q1HVF7	O00358	Monopartite nuclear localization signal K(K/R)X(K/R)	KRPR	RRKR
O60684	MERS-orf4b	P83916	Nuclear localization signal	RKRSHSPTKKLRYVKRR	KRKADSDSEDKGEESKPKKKK
O60684	Q1HVF7	P83916	Monopartite nuclear localization signal K(K/R)X(K/R)	KRPR	KRK
O60684	KSHV-ORF17	O00358	Monopartite nuclear localization signal K(K/R)X(K/R)	KRKR	RRRK
O60684	P03211	O43148	Nuclear localization signal K(K/R)X(K/R)	KRPR	RKRK
O60684	P03466	Q16594	Unconventional nuclear localization signal	GTKRS	KRKR
P07478	KSHV-K10	Q01518	Trypsin cleavage sites (Arg-|-Xaa, Lys-|-Xaa)	RRSD	HKNP
P30419	CVB3-P1	Q9BR61	Myristoylation signal GXXX(S/T)	GAQVS	GPVIS
P30419	HIV-NEF	Q96NN9	Myristoylation signal GXXX(S/T)	GGKWS	GGCFS
P36873	KSHV-ORF23	O95685	RVxF motif	RVVI	RVRF
P52292	Q1HVF7	Q9UK53	Monopartite nuclear localization signal K(K/R)X(K/R)	KRPR	KRSR
P52292	P03211	Q9UK53	Nuclear localization signal K(K/R)X(K/R)	KRPR	KRSR
P52292	P03211	Q13573	Nuclear localization signal K(K/R)X(K/R)	KRPR	KRPS
P52292	P03101	O96017	Possible nuclear localization signal	KRKATPTTSSTSTTAKRKKRK	RKRPREGEAEGAETTKR
P52292	P03101	P83916	Possible nuclear localization signal	KRKATPTTSSTSTTAKRKKRK	KRKADSDSEDKGEESKPKKKK
P52292	P03126	Q9H8W3	Possibly part of a nuclear localization signal	MHQKRTAMFQD	KRRKRSRK
P52292	P03126	Q9HAN9	Possibly part of a nuclear localization signal	MHQKRTAMFQD	RPGRKRK
P52294	P03211	P61978	Nuclear localization signal K(K/R)X(K/R)	KRPR	KRPA
P52294	P03466	Q9UKX7	Unconventional nuclear localization signal	GTKRS	MAKRNA
P52294	MERS-orf4b	Q9NX58	Nuclear localization signal	RKRSHSPTKKLRYVKRR	KRKRR
P52294	MERS-orf4b	P61978	Nuclear localization signal	RKRSHSPTKKLRYVKRR	KRPAEDMEEEQAFKR
P61956	P19893	Q8N2W9	SUMO-interacting motif	CIVIS	EIAT
P61956	P19893	Q9P0U3-2	SUMO-interacting motif	CIVIS	DSVIL
P62136	Q1HVD3	O95685	RVxF motif	RVRV	RVRF
P62136	KSHV-ORF23	O95685	RVxF motif	RVVI	RVRF
P62136	P36313	O75807	RVxF motif	RVRF	KVRF
P62140	KSHV-ORF23	Q9UQK1	RVxF motif	RVVI	RVVF
P62140	KSHV-ORF23	O95685	RVxF motif	RVVI	RVRF
Q04917	Chlamydia-CT006	Q9Y580	14-3-3 binding motif RXXpS/TXP	RSSSAP	RMNSYP
Q04917	Chlamydia-CT006	Q6UUV7-3	14-3-3 binding motif RXXpS/TXP	RSSSAP	RTNSDS
Q15036	HPV-31-L2	P31273	NPX(Y/F) motif	NPTF	NPLF
Q8IUQ4	KSHV-ORF45	Q9UHB7-2	SIAH degron PxAxVxP	PVAVVAG	PTAYVRP
Q9C0D3	SARS-CoV1-nsp11	Q86X59	N-degron	MSAD	MGRP
Q9C0D3	SARS-CoV2-orf10	Q86X59	N-degron	MGYI	MGRP
Q9Y297	P69700	O43900	Possible phosphoserine motifs	DSGNESE	DSGCASE
