## Supplementary material for "AlphaFold models of host-pathogen interactions elucidate the prevalence and structural modes of molecular mimicry": SuppTables: Table_S14.csv

bait	bait_gene	bait_protein	pathogen_interactor	pathogen_protein	pathogen
Q5VYS8	TUT7	Terminal uridylyltransferase 7	MERS-orf4a	orf4a	Middle East respiratory syndrome-related coronavirus
P40189	IL6ST	Interleukin-6 receptor subunit beta	KSHV-K2	K2	Kaposi's sarcoma-associated herpesvirus
Q9UPQ9	TNRC6B	Trinucleotide repeat-containing gene 6B protein	MERS-nsp2	nsp2	Middle East respiratory syndrome-related coronavirus
Q9UPQ9	TNRC6B	Trinucleotide repeat-containing gene 6B protein	Mtb-Lpqn	Lpqn	Mycobacterium tuberculosis
Q9BZH6	WDR11	WD repeat-containing protein 11	MERS-nsp10	nsp10	Middle East respiratory syndrome-related coronavirus
Q12923	PTPN13	Tyrosine-protein phosphatase non-receptor type 13	SARS-CoV2-nsp16	nsp16	Severe acute respiratory syndrome coronavirus 2
Q96JC1	VPS39	Vam6/Vps39-like protein	SARS-CoV2-orf3a	orf3a	Severe acute respiratory syndrome coronavirus 2
Q96CW5	TUBGCP3	Gamma-tubulin complex component 3	MERS-M	M	Middle East respiratory syndrome-related coronavirus
P98175	RBM10	RNA-binding protein 10	HPV-31-E2	E2	Human papillomavirus 31
Q96EB6	SIRT1	NAD-dependent protein deacetylase sirtuin-1	DENV2-16681-NS3	NS3	Dengue virus type 2 (strain 16681)
Q9Y625	GPC6	Glypican-6	IAV-PA-X-H5N1	PA-X	Influenza A virus H5N1
Q9Y262	EIF3L	Eukaryotic translation initiation factor 3 subunit L	ZIKVfp-NS5	NS5	Zika virus
Q92793	CREBBP	CREB-binding protein	P04608	Protein Tat	Human immunodeficiency virus type 1 group M subtype B (isolate HXB2)
Q92793	CREBBP	CREB-binding protein	KSHV-K9	K9	Kaposi's sarcoma-associated herpesvirus
Q9H9C1	VIPAS39	Spermatogenesis-defective protein 39 homolog	Mtb-Lpqn	Lpqn	Mycobacterium tuberculosis
Q09472	EP300	Histone acetyltransferase p300	P03126	Protein E6	Human papillomavirus type 16
O95466	FMNL1	Formin-like protein 1	Mtb-Lpqn	Lpqn	Mycobacterium tuberculosis
Q08378	GOLGA3	Golgin subfamily A member 3	MERS-nsp13	nsp13	Middle East respiratory syndrome-related coronavirus
Q6PKG0	LARP1	La-related protein 1	CVB3-2A	2A	Coxsackievirus B3
Q13574	DGKZ	Diacylglycerol kinase zeta	ZIKVfp-NS5	NS5	Zika virus
Q9NYU2	UGGT1	UDP-glucose:glycoprotein glucosyltransferase 1	SARS-CoV1-orf8a	orf8a	Severe acute respiratory syndrome coronavirus
P40763	STAT3	Signal transducer and activator of transcription 3	MERS-nsp1	nsp1	Middle East respiratory syndrome-related coronavirus
Q13395	TARBP1	Probable methyltransferase TARBP1	SARS-CoV2-orf7b	orf7b	Severe acute respiratory syndrome coronavirus 2
Q92945	KHSRP	Far upstream element-binding protein 2	Mtb-Apa	Apa	Mycobacterium tuberculosis
Q04637	EIF4G1	Eukaryotic translation initiation factor 4 gamma 1	NP-705926	Retropepsin	Human immunodeficiency virus 1
O00257	CBX4	E3 SUMO-protein ligase CBX4	P03129	Protein E7	Human papillomavirus type 16
P09884	POLA1	DNA polymerase alpha catalytic subunit	P10193	Replication origin-binding protein	Human herpesvirus 1 (strain 17)
Q06481	APLP2	Amyloid beta precursor like protein 2	Q80HW9	Protein OPG091	Vaccinia virus (strain Western Reserve)
P27487	DPP4	Dipeptidyl peptidase 4	K0BRG7	Spike glycoprotein	Human betacoronavirus 2c EMC/2012
